# Effects of joint invasion: how co-invaders affect each other’s success in model food webs?

**DOI:** 10.1101/2024.01.02.573872

**Authors:** Ágnes Móréh, Ferenc Jordán, István Scheuring

## Abstract

While there is considerable research on interactions between invasive and native species, as well as on the impact of invasive species on the resident community, less focus has been placed on exploring the relationship and interactions among invasive species themselves. Nevertheless, it is widely acknowledged that invasive species can have either positive or negative effects on one another’s success, in addition to neutral outcomes. In the present theoretical study, we compared the success of two invasive non-native species in two scenarios: when they invaded the resident food web separately and simultaneously. We investigated the correlations between their direct and indirect ecological relationships and the topological positions of them in the food web, with the varying outcomes of joint invasion. Using the allometric bioenergetic model (ABM) for dynamical simulations, we detected the success of invasion (presence or absence of invaders) and the direction of their biomass change comparing separated and simultaneous invasion scenarios. We studied the relationships among these variables after detailed numerical simulations with variable key parameters of the model.

We found that direct and indirect ecological relationships between the two invaders are significantly modifies the invasion scenarios: the predator-prey relationship increases the probability of invasion success for both invaders, but the equilibrium biomass of at least one of them is more likely to be reduced than in separate invasions. The trophic cascade or competitive relationship between them during simultaneous invasion also affects their success rate, with the former having a positive effect and the latter a negative one. Further, we found that higher trophic level and lower betweenness centralities of the invaders reduces the likelihood of invasion success regardless of the presence or absence of another invasive species. The results of the study can be tested experimentally in micro- and mesocosms.

**HIGHLIGHTS:**

- In a joint invasion, invaders can influence each other’s success
- Predator-prey relationships between invaders increase the joint invasion success
- Competition increases the failure of at least one invader
- The trophic cascade between invaders increases the joint invasion success
- Higher trophic levels or lower betweenness centralities of the invaders increase the probability of unsuccessful joint invasion

**GRAPHICAL ABSTRACT:** 
