## Supplementary material for "Effects of joint invasion: how co-invaders affect each other’s success in model food webs?": https://eltehu-my.sharepoint.com/:f:/g/personal/istvan_scheuring_ttk_elte_hu/Ep_vRDPyfTdOhVw1qhtU6YwBdBKSpkLMYixRzYPePWcqFg?e=fLBbkQ

### Sheet: Table S1. Real food webs
Supplememt 2. Móréh, Á, Jordán, F and Scheuring, I
	ID	name	S	L	C	N_bas	N_top	T/B	minD	maxD	meanD	2L/S	maxTL	mean_dist(BAS)	mean_dist(INT)up	mean_dist(INT)down	mean_dist(TOP)	max_dist(BAS)	max_dist(INT)up	max_dist(INT)down	max_dist(TOP)
	001_7GBR	7 Great Barrier Reef-prawn	23	140	0.26	3	2	0.666667	3	21	12.17	12.17	3.46	0.652174	0.432367	0.461353	0.630435	0.782609	0.78	0.78	0.78
	004_16B	16 BRUNEI	12	44	0.3	1	1	1	5	10	7.33	7.33	4.25	0.5	0.4	0.408333	0.67	0.5	0.67	0.67	0.67
	006_27CC92	27 Central Chile 1992	20	54	0.14	4	4	1	2	12	5.4	5.4	4.1	0.6375	0.3625	0.416667	0.625	0.75	0.7	0.75	0.85
	007_28TB	28 Tongoy Bay	16	38	0.15	2	6	3	1	9	4.75	4.75	3.96	0.34375	0.421875	0.3125	0.541667	0.375	0.69	0.5	0.69
	008_33GN	33 Gulf of Nicoya	20	103	0.2575	3	2	0.666667	3	17	10.3	10.3	3.9	0.333333	0.41	0.39	0.6	0.45	0.7	0.7	0.7
	009_34GD	34 Golfo Dulce	20	108	0.27	2	2	1	4	17	10.8	10.8	4.68	0.3	0.384375	0.40625	0.55	0.3	0.75	0.75	0.75
	011_39T	39 THAU	10	39	0.39	2	1	0.5	5	9	7.8	7.8	3.65	0.8	0.4	0.5	0.9	0.9	0.7	0.8	0.9
	012_40GE	40 Gironde estuary	16	49	0.191406	1	5	5	2	10	6.125	6.125	3.73	0.375	0.4625	0.325	0.575	0.375	0.75	0.625	0.75
	013_42SE	42 Seine Estuary	14	39	0.19898	2	4	2	3	8	5.57	5.57143	3.64	0.321429	0.491071	0.28125	0.515625	0.36	0.64	0.5	0.56
	014_47SL	47 Sakumo Lagoon	12	20	0.138889	3	5	1.66667	1	6	3.33	3.33333	3.36	0.75	0.270833	0.395833	0.683333	0.83	0.42	0.58	0.83
	015_52IF	52 Iceland's fisheries	20	107	0.2675	1	3	3	3	18	10.7	10.7	3.72	0.45	0.46	0.45	0.57	0.45	0.9	0.85	0.9
	016_53I50	53 Iceland - 1950	23	154	0.291115	2	1	0.5	1	20	13.391	13.3913	4.12	0.304348	0.456522	0.419565	0.87	0.43	0.87	0.83	0.87
	017_58LV	58 Lagoon of Venice (104-105?)	15	36	0.16	4	2	0.5	1	9	4.8	4.8	4.12	0.55	0.274074	0.414815	0.333333	0.67	0.53	0.67	0.33
	020_70LPB	70 La Paz Bay	21	69	0.156463	2	4	2	1	16	6.57	6.57143	4.04	0.404762	0.371429	0.422222	0.47619	0.57	0.76	0.67	0.76
	021_71CGC	71 Central Gulf of California	25	116	0.1856	2	4	2	3	16	9.12	9.28	4	0.78	0.510588	0.418947	0.83	0.8	0.88	0.76	0.88
	022_73SC	73 Sonda de Campeche	18	101	0.311728	2	1	0.5	1	16	11.22	11.2222	4.25	0.47	0.43	0.43	0.78	0.83	0.78	0.83	0.78
	023_76HC	76 Huizache-Caimanero	25	158	0.2528	2	3	1.5	5	21	12.64	12.64	3.56	0.62	0.476	0.426	0.853333	0.84	0.88	0.76	0.88
	025_79TL	79 Terminos Lagoon	19	115	0.31856	2	1	0.5	5	16	12.105	12.1053	3.31	0.736842	0.434211	0.444079	0.89	0.89	0.84	0.74	0.89
	026_80M	80 MANDINGA	19	59	0.163435	2	7	3.5	2	13	6.21	6.21053	3.86	0.5	0.542105	0.294737	0.714286	0.84	0.74	0.53	0.84
	027_81TL	81 Tampamachoco Lagoon	22	86	0.177686	3	6	2	1	14	7.82	7.81818	3.82	0.712121	0.458042	0.398601	0.621212	0.77	0.73	0.77	0.73
	028_83C	83 CELESTUN	15	57	0.253333	2	3	1.5	2	11	7.6	7.6	3.35	0.5	0.47	0.37	0.67	0.66	0.67	0.67	0.73
	030_89LIA	89 Loyalty Islands Atoll	23	77	0.145558	3	1	0.333333	3	14	6.7	6.69565	4.25	0.405797	0.361556	0.405034	0.57	0.65	0.65	0.65	0.57
	033_108KB	108 Kuosheng Bay	15	36	0.16	3	1	0.333333	1	8	4.8	4.8	3.97	0.58	0.33	0.44	0.67	0.73	0.67	0.73	0.67
	034_109LCT	109 Lagoon Chiku - Taiwan	12	30	0.208333	2	1	0.5	2	8	5	5	3.55	0.46	0.36	0.35	0.75	0.5	0.75	0.67	0.75
	036_114M	114 MONTEREY	15	37	0.164444	4	2	0.5	1	8	4.93	4.93333	4.31	0.37	0.24	0.41	0.37	0.67	0.67	0.67	0.4
	042_123V	123 VENEZUELA	15	60	0.266667	2	1	0.5	3	12	8	8	3.81	0.3	0.405556	0.4	0.73	0.33	0.73	0.67	0.73
	043_131SMT	131SeagrassMangroveTerminos	14	27	0.137755	2	7	3.5	1	8	3.86	3.85714	3.39	0.46	0.43	0.285	0.55	0.5	0.64	0.43	0.64
	047_143BB	143 Bay of Bengal	14	38	0.193878	2	3	1.5	2	10	5.43	5.42857	3.91	0.79	0.388889	0.460317	0.595238	0.79	0.64	0.79	0.79
	048_144SWI	144 Southwest coast of India	10	27	0.27	2	2	1	2	9	5.4	5.4	3.5	0.4	0.37	0.4	0.55	0.5	0.7	0.6	0.7
	051_149SPBL	149 San Pedro Bay, Leyte	15	71	0.315556	2	1	0.5	2	13	9.47	9.46667	4.6	0.67	0.41	0.44	0.67	0.8	0.67	0.8	0.67
	052_152SB	152 Southern Brazil	12	33	0.229167	1	3	3	3	8	5.5	5.5	4.3	0.25	0.479167	0.3125	0.694444	0.25	0.75	0.5	0.75
	055_171GOM	171 GOMEXICO	14	36	0.183673	2	2	1	2	8	5.14	5.14286	4	0.32	0.36	0.32	0.54	0.36	0.64	0.57	0.64
	056_174WGM	174 WGMEXICO	23	118	0.223062	2	1	0.5	3	18	10.26	10.2609	4.8	0.521739	0.4	0.421739	0.7	0.83	0.7	0.83	0.7
	057_175T	175 TAMIAHUA	12	45	0.3125	1	3	3	3	10	7.5	7.5	3.4	0.92	0.52	0.39	0.78	0.92	0.83	0.75	0.92
	058_177Y	177 YUCATAN	20	105	0.2625	2	2	1	3	18	10.5	10.5	4.9	0.4	0.4	0.4	0.6	0.55	0.7	0.7	0.65
	059_180C	180 CAMPECHE	18	82	0.253086	2	6	3	4	15	9.11	9.11111	3.7	0.666667	0.494444	0.355556	0.657407	0.83	0.78	0.78	0.83
	060_181VI	181 VIRGIN ISLANDS	20	109	0.2725	3	2	0.666667	4	18	10.9	10.9	4.6	0.533333	0.423333	0.433333	0.625	0.65	0.75	0.75	0.75
	064_ASK	Arabian Sea Karnataka	23	148	0.279773	1	4	4	6	18	12.87	12.8696	4.5	0.673913	0.485934	0.379227	0.717391	0.7	0.74	0.7	0.74
	072_GA	GAMBIA	21	84	0.190476	1	5	5	2	18	8	8	3.7	0.24	0.495238	0.349206	0.780952	0.24	0.81	0.67	0.81
	089_PB	Parnu Bay	11	17	0.140496	4	2	0.5	1	5	3.09	3.09091	4.4	0.522727	0.254545	0.454545	0.409091	0.55	0.36	0.55	0.55
	090_PL	Puck Lagoon	11	25	0.206612	3	1	0.333333	2	7	4.55	4.54545	3.7	0.666667	0.311688	0.454545	0.82	0.82	0.45	0.64	0.82
	091_SMB	San Miguel Bay	18	77	0.237654	2	2	1	2	13	8.56	8.55556	4.2	0.472222	0.420635	0.412698	0.61	0.5	0.61	0.61	0.61
	095_S	SENEGAMBIA	16	53	0.207031	2	5	2.5	3	12	6.625	6.625	3.6	0.5	0.444444	0.320312	0.625	0.5	0.81	0.69	0.81
					C	N_bas	N_top	T/B	minD	maxD	meanD	2L/S	maxTL	mean_dist(BAS)	mean_dist(INT)up	mean_dist(INT)down	mean_dist(TOP)	max_dist(BAS)	max_dist(INT)up	max_dist(INT)down	max_dist(TOP)
			mean		0.225482	2.2093	2.88372	1.58527	2.53488	12.7209	7.71967	7.72329	3.95279	0.515449	0.411719	0.394888	0.649161	0.61727	0.707674	0.685698	0.734186
			SD		0.0618682	0.832613	1.8154	1.29681	1.33361	4.44182	2.8404	2.84233	0.417494	0.16953	0.0712872	0.0525221	0.131322	0.198583	0.114139	0.102659	0.126326
			max		0.39	4	7	5	6	21	13.391	13.3913	4.9	0.92	0.542105	0.5	0.9	0.92	0.9	0.85	0.92
			min		0.137755	1	1	0.333333	1	5	3.09	3.09091	3.31	0.24	0.24	0.28125	0.333333	0.24	0.36	0.43	0.33
	Table S1. Summary of the results of the analysis of real marine food webs

### Sheet: Table S2. Chi square tests
	Proportions (%) of invasion output-categories vs the distance of invaders						Proportions (%) of invasion output-categories vs 1 step trophic subcategories							Proportions (%) of invasion output-categories vs 2 step subcategories										Proportions (%) of invasion output-categories vs intermedier (i) and /or top (t) positions
		ALL	1 step	2 steps	>2 steps			ALL	PP	IGPred	IGPrey	IG(pred+prey)			ALL	TRC (T)	EXC (E)	APPC (A)	T+E	T+A	E+A	T+E+A			ALL	I + I (1 step)	I + I (≥2 steps)	I + T (1 step)	I + T (≥2 steps)	T + T (1 step)	T + T (≥2 steps)
	I	54.7	62.4	55.8	46.1		I	54.7	58.8	62.3	67	73.8		I	54.7	54.6	51.4	53.5	61.1	57.9	67.2	67.7		I	54.7	59.8	44.2	56.8	56.3	51.2	36.6
	II	23.7	17.9	22.8	30.5		II	23.7	19.8	17.2	17.3	11.8		II	23.7	26.1	21.3	26	21.2	24.6	15.1	17.4		II	23.7	21.1	33.1	21	23	18.5	29.6
	III	12.5	7.1	14.1	14.2		III	12.5	6.5	8.6	5.5	7.6		III	12.5	12.3	17.9	13.5	11.5	11.5	12.4	10.4		III	12.5	10.6	13.6	7.8	13.4	6.1	19.4
	IV	5.5	9.1	3.7	6		IV	5.5	12.1	6.4	8.4	3.3		IV	5.5	5.2	2.6	4.8	2.7	4.4	1.4	2		IV	5.5	6.2	6	10.5	3.7	16.2	7
	V	3.5	3.5	3.7	3.2		V	3.5	2.8	5.6	1.8	3.4		V	3.5	1.8	6.7	2.2	3.5	1.7	3.8	2.6		V	3.5	2.3	3.2	4	3.5	8.2	7.4
	Proportion tests:						Proportion tests:							Proportion tests:										Proportion tests:
		N	27642	60788	32297			N	13505	7619	3785	2733			N	16086	18082	10851	4080	3527	7039	1123			N	28739	12698	10150	60101	2330	6709
		𝜒2	1989.4	553.1	1157			𝜒2	1575.7	416	407.1	424			𝜒2	171.9	1320.4	103.3	104.7	51.5	640.5	86.5			𝜒2	432.7	740.2	676.1	432.7	730.4	1064
		df	4	4	4			df	4	4	4	4			df	4	4	4	4	4	4	4			df	4	4	4	4	4	4
		p	<0.001	<0.001	<0.001			p	<0.001	<0.001	<0.001	<0.001			p	<0.001	<0.001	<0.001	<0.001	<0.001	<0.001	<0.001			p	<0.001	<0.001	<0.001	<0.001	<0.001	<0.001
		Cohen's 𝜔:	0.27	0.1	0.19			Cohen's 𝜔:	0.34	0.23	0.33	0.39			Cohen's 𝜔:	0.1	0.27	0.1	0.16	0.12	0.3	0.28			Cohen's 𝜔:	0.12	0.24	0.26	0.08	0.56	0.4
			moderate	small	small				moderate	moderate	moderate	moderate				small	moderate	small	small	small	moderate	moderate				small	moderate	moderate	small	large	large
	𝜒2 test for independence:						𝜒2 test for independence:							𝜒2 test for independence:										𝜒2 test for independence:
		𝜒2:	3700.4					𝜒2:	668.4						𝜒2:	1967.2									𝜒2:	4076.2
		df	8					df	12						df	24									df	20
		p	<0.001					p	<0.001						p	<0.001									p	<0.001
		Cramer's V:	0.12	small				Cramer's V:	0.09	small					Cramer's V:	0.09	small								Cramer's V:	0.09	small
		N_total	120727					N_total	27642						N_total	60788									N_total	120727
	Proportions (%) of biomass-change categories vs the distance of invaders						Proportions (%) of biomass-change categories vs 1 step trophic subcategories							Proportions (%) of biomass-change categories vs 2 step subcategories										Proportions (%) of biomass-change categories vs intermedier (i) and /or top (t) positions
		ALL	1 step	2 steps	>2 steps			ALL	PP	IGPred	IGPrey	IG(pred+prey)			ALL	TRC (T)	EXC (E)	APPC (A)	T+E	T+A	E+A	T+E+A			ALL	I + I (1 step)	I + I (≥2 steps)	I + T (1 step)	I + T (≥2 steps)	T + T (1 step)	T + T (≥2 steps)
	incr	19.9	7.2	22.8	27.9		incr	19.9	8.3	3.4	11.1	6.8		incr	19.9	25.5	12.1	38.5	17.6	35.5	17	24.6		incr	19.9	16.5	24.4	7.5	23.4	1.8	22.5
	i/d	49.9	52.1	49.1	49.2		i/d	49.9	59.6	41.7	55.4	43.3		i/d	49.9	55.2	42.4	48	55	50.1	47.4	54.9		i/d	49.9	49.3	49.3	55.7	49.2	55.3	48.7
	decr	30.2	40.7	28.1	22.9		decr	30.2	32.1	54.9	33.4	49.9		decr	30.2	19.3	45.5	13.5	27.5	14.4	35.7	20.4		decr	30.2	34.2	26.3	36.9	27.3	42.9	28.8
	Proportion tests:						Proportion tests:							Proportion tests:										Proportion tests:
		N	17211	33805	14784			N	7921	4740	2533	2017			N	8729	9264	5798	2488	2039	4728	759			N	17144	5574	5748	33727	1192	2415
		𝜒2	2039.8	203.8	745.3			𝜒2	694.5	1672.4	121.7	449.3			𝜒2	534.1	1104.7	1547.3	25.9	417.2	73.2	36.6			𝜒2	192.9	85.6	568.4	309.7	265.1	10.5
		df	2	2	2			df	2	2	2	2			df	2	2	2	2	2	2	2			df	2	2	2	2	2	2
		p	<0.001	<0.001	<0.001			p	<0.001	<0.001	<0.001	<0.001			p	<0.001	<0.001	<0.001	<0.001	<0.001	<0.001	<0.001			p	<0.001	<0.001	<0.001	<0.001	<0.001	0.005
		Cohen's 𝜔:	0.34	0.08	0.22			Cohen's 𝜔:	0.3	0.59	0.22	0.47			Cohen's 𝜔:	0.25	0.35	0.52	0.1	0.45	0.12	0.22			Cohen's 𝜔:	0.11	0.12	0.31	0.1	0.47	0.07
			moderate	small	moderate				moderate	large	moderate	large				moderate	moderate	large	small	large	small	moderate				small	small	moderate	small	large	small
	𝜒2 test for independence:						𝜒2 test for independence:							𝜒2 test for independence:										𝜒2 test for independence:
		𝜒2:	2988.8					𝜒2:	836.4						𝜒2:	3469.9									𝜒2:	1432.2
		df	4					df	6						df	12									df	10
		p	<0.001					p	<0.001						p	<0.001									p	<0.001
		Cramer's V:	0.15	small				Cramer's V:	0.16	small					Cramer's V:	0.23	small								Cramer's V:	0.1	small
		N_total	65800					N_total	17211						N_total	33805									N_total	65800

### Sheet: Table S3. post hoc z-test
	non-significant results
	INVASION OUTPUT CATEGORIES													BIOMASS CHANGE CATEGORIES
		I		II		III		IV		V					↑↑		↑↓		↓↓
		z	p	z	p	z	p	z	p	z	p				z	p	z	p	z	p
	2steps - 1 step	18.52	<0.001	-16.94	<0.001	-33.56	<0.001	28.98	<0.001	-1.33	0.183087	zkrit = 2.935 𝛼krit = 0.0033		2steps - 1 step	-51.98	<0.001	6.58	<0.001	28.15	<0.001	zkrit = 2.77 𝛼krit = 0.0056
	>2 steps - 1 step	40.37	<0.001	-36.49	<0.001	-28.78	<0.001	14.35	<0.001	2.38	0.017245			>2 steps - 1 step	-49.59	<0.001	5.17	<0.001	35.01	<0.001
	>2 steps - 2 steps	28.24	<0.001	-25.12	<0.001	-0.52	0.600345	-15.45	<0.001	4.28	<0.001			>2 steps - 2 steps	-11.68	<0.001	-0.37	0.713804	12.4	<0.001
	IGPred - PP	-4.97	<0.001	4.75	<0.001	-5.36	<0.001	14.34	<0.001	-9.23	<0.001	zkrit = 3.02 𝛼krit = 0.0025		IGPred - PP	12.09	<0.001	19.79	<0.001	-25.52	<0.001	zkrit = 2.87 𝛼krit = 0.0042
	IGPrey - PP	-9.41	<0.001	3.52	<0.001	2.42	0.015325	6.92	<0.001	3.99	<0.001			IGPrey - PP	-4.09	<0.001	3.67	<0.001	-1.21	0.227588
	IG(pred+prey) - PP	-16	<0.001	11.28	<0.001	-1.96	0.049614	19.88	<0.001	-1.62	0.104849			IG(pred+prey) - PP	2.33	0.019972	13.17	<0.001	-14.41	<0.001
	IGPrey - IGPred	-5.03	<0.001	-0.18	0.854774	6.33	<0.001	-3.79	<0.001	11.15	<0.001			IGPrey - IGPred	-11.45	<0.001	-11.26	<0.001	18.16	<0.001
	IG(pred+prey) - IGPred	-11.5	<0.001	7.1	<0.001	1.64	0.100425	7.02	<0.001	4.93	<0.001			IG(pred+prey) - IGPred	-5.52	<0.001	-1.25	0.211391	3.81	<0.001
	IG(pred+prey) - IGPrey	-6.02	<0.001	6.3	<0.001	-3.37	<0.001	9.03	<0.001	-4.01	<0.001			IG(pred+prey) - IGPrey	5.17	<0.001	8.17	<0.001	-11.29	<0.001
	EXC - TRC	5.97	<0.001	10.38	<0.001	-14.71	<0.001	12.12	<0.001	-22.95	<0.001	zkrit = 3.19 𝛼krit = 0.0014		EXC - TRC	23.31	<0.001	17.3	<0.001	-39.28	<0.001	zkrit = 3.04 𝛼krit = 0.0024
	APPC - TRC	1.86	0.062708	0.08	0.935522	-3.01	0.002579	1.5	0.133132	-1.95	0.050803			APPC - TRC	-16.42	<0.001	8.57	<0.001	9.32	<0.001
	(T+E) - TRC	-7.54	<0.001	6.78	<0.001	1.3	0.192731	8.12	<0.001	-5.51	<0.001			(T+E) - TRC	8.86	<0.001	0.23	0.820013	-8.27	<0.001
	(T+A) - TRC	-3.52	<0.001	1.9	0.057576	1.33	0.182241	2.07	0.038128	0.47	0.637142			(T+A) - TRC	-8.61	<0.001	4.17	<0.001	5.48	<0.001
	(E+A) - TRC	-18.45	<0.001	20.01	<0.001	-0.32	0.745191	16.71	<0.001	-7.93	<0.001			(E+A) - TRC	11.88	<0.001	8.76	<0.001	-20.15	<0.001
	(T+E+A) - TRC	-9	<0.001	7.37	<0.001	1.96	0.049769	7.21	<0.001	-1.58	0.113617			(T+E+A) - TRC	0.52	0.601633	0.16	0.873219	-0.76	0.449192
	APPC - EXC	-3.42	<0.001	-9.12	<0.001	10.13	<0.001	-9.11	<0.001	19.63	<0.001			APPC - EXC	-36.54	<0.001	-6.67	<0.001	46.67	<0.001
	(T+E) - EXC	-11.42	<0.001	0.2	0.843353	11.12	<0.001	-0.23	0.820323	9.39	<0.001			(T+E) - EXC	-6.6	<0.001	-11.18	<0.001	17.46	<0.001
	(T+A ) - EXC	-7.1	<0.001	-4.15	<0.001	10.63	<0.001	-4.83	<0.001	17.53	<0.001			(T+A ) - EXC	-21.04	<0.001	-6.29	<0.001	33.27	<0.001
	(E+A) - EXC	-23.58	<0.001	11.84	<0.001	11.35	<0.001	6.47	<0.001	9.91	<0.001			(E+A) - EXC	-7.64	<0.001	-5.52	<0.001	11.31	<0.001
	(T+E+A) - EXC	-11.27	<0.001	3.36	<0.001	7.88	<0.001	1.56	0.117632	8.14	<0.001			(T+E+A) - EXC	-7.86	<0.001	-6.66	<0.001	16.16	<0.001
	(T+E) - APPC	-8.46	<0.001	6.38	<0.001	3.33	<0.001	6.43	<0.001	-4.22	<0.001			(T+E) - APPC	21.02	<0.001	-5.85	<0.001	-13.91	<0.001
	(T+A) - APPC	-4.57	<0.001	1.77	0.077267	3.27	0.001	0.99	0.322092	1.76	0.078249			(T+A) - APPC	2.44	0.01464	-1.65	0.099004	-1	0.318028
	(E+A) - APPC	-18.69	<0.001	18.26	<0.001	2.16	0.030701	13.47	<0.001	-6.17	<0.001			(E+A) - APPC	25.6	<0.001	0.66	0.51108	-26.73	<0.001
	(T+E+A) - APPC	-9.62	<0.001	7.19	<0.001	3.22	0.001	6.14	<0.001	-0.86	0.388063			(T+E+A) - APPC	8.19	<0.001	-3.61	<0.001	-4.51	<0.001
	(T+A) - (T+E)	2.87	0.004152	-3.52	<0.001	0.08	0.933456	-3.97	<0.001	5	<0.001			(T+A) - (T+E)	-13.71	<0.001	3.26	0.001	10.99	<0.001
	(E+A) - (T+E)	-6.49	<0.001	7.89	<0.001	-1.39	0.163522	4.34	<0.001	-0.82	0.410271			(E+A) - (T+E)	0.64	0.52134	6.18	<0.001	-7.26	<0.001
	(T+E+A) - (T+E)	-4.13	<0.001	2.92	0.003538	1.08	0.279065	1.52	0.128678	1.67	0.095864			(T+E+A) - (T+E)	-4.06	<0.001	0.02	0.98329	4.1	<0.001
	(E+A) - (T+A)	-9.35	<0.001	11.26	<0.001	-1.42	0.154321	7.93	<0.001	-6.68	<0.001			(E+A) - (T+A)	15.52	<0.001	2.09	0.036688	-20.36	<0.001
	(T+E+A) - (T+A)	-6.04	<0.001	5.35	<0.001	1.01	0.314405	4.52	<0.001	-1.69	0.090757			(T+E+A) - (T+A)	5.73	<0.001	-2.27	0.022943	-3.62	<0.001
	(T+E+A) - (E+A)	-0.29	0.77174	-1.88	0.059499	2.03	0.04269	-1.2	0.230525	2.33	0.019725			(T+E+A) - (E+A)	-4.63	<0.001	-3.9	<0.001	9.42	<0.001
	I + I (≥2 steps) - I + I (1 step)	29.48	<0.001	-24.77	<0.001	-8.34	<0.001	0.8	0.425976	-4.76	<0.001	zkrit = 3.14 𝛼krit = 0.0017		I + I (≥2 steps) - I + I (1 step)	-12.34	<0.001	-0.05	0.962589	11.48	<0.001	zkrit = 2.99 𝛼krit = 0.0028
	I + T (1 step) - I + I (1 step)	5.25	<0.001	0.35	0.724076	8.85	<0.001	-12.9	<0.001	-7.89	<0.001			I + T (1 step) - I + I (1 step)	20.12	<0.001	-8.4	<0.001	-3.6	<0.001
	I + T (≥2 steps) - I + I (1 step)	9.76	<0.001	-6.48	<0.001	-12.23	<0.001	14.92	<0.001	-9.82	<0.001			I + T (≥2 steps) - I + I (1 step)	-19.08	<0.001	0.19	0.847443	15.77	<0.001
	T + T (1 step) - I + I (1 step)	7.99	<0.001	3.19	<0.001	8.72	<0.001	-12.92	<0.001	-10.18	<0.001			T + T (1 step) - I + I (1 step)	30.35	<0.001	-4.02	<0.001	-5.84	<0.001
	T + T (≥2 steps) - I + I (1 step)	35.29	<0.001	-14	<0.001	-16.91	<0.001	-2.48	0.013022	-15.29	<0.001			T + T (≥2 steps) - I + I (1 step)	-6.71	<0.001	0.52	0.60432	5.5	<0.001
	I + T (1 step) - I + I (≥2 steps)	-19	<0.001	20.83	<0.001	14.37	<0.001	-12.26	<0.001	-3.35	<0.001			I + T (1 step) - I + I (≥2 steps)	25.19	<0.001	-6.76	<0.001	-12.2	<0.001
	I + T (≥2 steps) - I + I (≥2 steps)	-24.95	<0.001	22.19	<0.001	0.47	0.639835	9.87	<0.001	-1.65	0.098097			I + T (≥2 steps) - I + I (≥2 steps)	1.52	0.129317	0.17	0.861221	-1.67	0.094452
	T + T (1 step) - I + I (≥2 steps)	-6.17	<0.001	16.14	<0.001	13.01	<0.001	-12.92	<0.001	-8.49	<0.001			T + T (1 step) - I + I (≥2 steps)	32.43	<0.001	-3.75	<0.001	-10.7	<0.001
	T + T (≥2 steps) - I + I (≥2 steps)	10.33	<0.001	4.93	<0.001	-10.1	<0.001	-2.8	0.005124	-11.87	<0.001			T + T (≥2 steps) - I + I (≥2 steps)	1.85	0.064499	0.49	0.622719	-2.28	0.022502
	I + T (≥2 steps) - I + T (1 step)	0.84	0.399061	-4.75	<0.001	-18.82	<0.001	21.47	<0.001	2.64	0.008372			I + T (≥2 steps) - I + T (1 step)	-38.37	<0.001	9.11	<0.001	13.97	<0.001
	T + T (1 step) - I + T (1 step)	4.88	<0.001	2.79	0.005254	3.1	0.001909	-6.94	<0.001	-6.93	<0.001			T + T (1 step) - I + T (1 step)	10.77	<0.001	0.24	0.807105	-3.83	<0.001
	T + T (≥2 steps) - I + T (1 step)	26.26	<0.001	-12.59	<0.001	-21	<0.001	7.99	<0.001	-9.04	<0.001			T + T (≥2 steps) - I + T (1 step)	-16.37	<0.001	5.73	<0.001	7.22	<0.001
	T + T (1 step) - I + T (≥2 steps)	4.88	<0.001	5.59	<0.001	14.41	<0.001	-16.22	<0.001	-8.23	<0.001			T + T (1 step) - I + T (≥2 steps)	47.67	<0.001	-4.15	<0.001	-10.68	<0.001
	T + T (≥2 steps) - I + T (≥2 steps)	31.65	<0.001	-11.28	<0.001	-11.79	<0.001	-10.15	<0.001	-11.98	<0.001			T + T (≥2 steps) - I + T (≥2 steps)	1.09	0.27713	0.45	0.653425	-1.5	0.133501
	T + T (≥2 steps) - T + T (1 step)	12.21	<0.001	-11.43	<0.001	-19.28	<0.001	11.13	<0.001	1.19	0.232765			T + T (≥2 steps) - T + T (1 step)	-22.08	<0.001	3.71	<0.001	8.27	<0.001

### Sheet: Table S4. Welch test
												PRESENCE/ABSENCE OF INVADERS																										INCREASING/DECREASING BIOMASS
|Cohen's d|
<0.2	negligible			trophic level (TL)														betweenness centrality (BC)														trophic level (TL)										BC
<0.5	small
<0.8	medium		Welch-test				Cohen's d values from Games-Howell post hoc test										Welch-test				Cohen's d values from Games-Howell post hoc test										Welch-test				Cohen's d values from Games-Howell post hoc test						Welch-test				Cohen's d values from Games-Howell post hoc test
>0.8	large			difference	average			II		III		IV		V				difference	average			II		III		IV		V				difference	average			↑↓		↓↓				difference	average			↑↓		↓↓
white:	not significant		F	1368.5	3701.3			diff	avg	diff	avg	diff	avg	diff	avg		F	271.9	1290.2			diff	avg	diff	avg	diff	avg	diff	avg		F	309.4	144.5			diff	avg	diff	avg		F	183.4	301.4			diff	avg	diff	avg
			df1	4	4		I	0.172	0.641	0.358	0.104	0.148	0.423	-0.632	1.253		df1	4	4		I	-0.147	-0.403	-0.059	-0.224	0.013	-0.059	-0.381	-0.672		df1	2	2		↑↑	0.147	-0.041	-0.073	-0.171		df1	2	2		↑↑	0.164	0.203	0.192	0.259
			df2	19568	19203		II			0.176	-0.557	-0.031	-0.228	-0.8	0.642		df2	19136	19192		II			0.088	0.18	0.158	0.336	-0.237	-0.285		df2	32791	32603		↑↓			-0.216	-0.132		df2	34490	33929		↑↓			0.029	0.055
			p	0	0		III					-0.215	0.331	-1.032	1.196		p	0	0		III					0.072	0.161	-0.323	-0.458		p	0	0								p	0	0
			𝜂2	0.028	0.093		IV							-0.812	0.87		𝜂2	0.007	0.034		IV							-0.388	-0.6		𝜂2	0.009	0.005								𝜂2	0.005	0.008
				closeness centrality (CC)														degree (D)														CC										D
			Welch-test				Cohen's d values from Games-Howell post hoc test										Welch-test				Cohen's d values from Games-Howell post hoc test										Welch-test				Cohen's d values from Games-Howell post hoc test						Welch-test				Cohen's d values from Games-Howell post hoc test
				difference	average			II		III		IV		V				difference	average			II		III		IV		V				difference	average			↑↓		↓↓				difference	average			↑↓		↓↓
			F	61.4	1592.5			diff	avg	diff	avg	diff	avg	diff	avg		F	45.9	1194.3			diff	avg	diff	avg	diff	avg	diff	avg		F	9.4	21.6			diff	avg	diff	avg		F	3.1	19.2			diff	avg	diff	avg
			df1	4	4		I	0.105	-0.474	0.05	-0.362	0.001	-0.308	-0.033	-0.713		df1	4	4		I	0.053	-0.377	-0.046	-0.36	-0.056	-0.292	-0.106	-0.649		df1	2	2		↑↑	0.037	0.051	0.047	0.073		df1	2	2		↑↑	0.01	0.045	-0.012	0.07
			df2	18808	18689		II			-0.055	0.11	-0.105	0.165	-0.139	-0.237		df2	18877	18831		II			-0.099	0.02	-0.108	0.088	-0.159	-0.275		df2	33100	32766		↑↓			0.009	0.023		df2	33094	32755		↑↓			-0.022	0.025
			p	0	0		III					-0.05	0.055	-0.084	-0.347		p	0	0		III					-0.01	0.069	-0.061	-0.297		p	8.1e-05	0								p	0.044187	0
			𝜂2	0.002	0.05		IV							-0.034	-0.403		𝜂2	0.001	0.038		IV							-0.051	-0.366		𝜂2	0	0.001								𝜂2	0	0.001
				number of prey (Nprey)														number of predators (Npred)														Nprey										Npred
			Welch-test				Cohen's d values from Games-Howell post hoc test										Welch-test				Cohen's d values from Games-Howell post hoc test										Welch-test				Cohen's d values from Games-Howell post hoc test						Welch-test				Cohen's d values from Games-Howell post hoc test
				difference	average			II		III		IV		V				difference	average			II		III		IV		V				difference	average			↑↓		↓↓				difference	average			↑↓		↓↓
			F	29.2	166.1			diff	avg	diff	avg	diff	avg	diff	avg		F	124	1003.7			diff	avg	diff	avg	diff	avg	diff	avg		F	56.6	54.7			diff	avg	diff	avg		F	38.9	19.7			diff	avg	diff	avg
			df1	4	4		I	-0.036	-0.133	-0.071	-0.154	-0.006	0.04	-0.117	-0.182		df1	4	4		I	-0.058	-0.328	-0.107	-0.283	-0.082	-0.375	-0.293	-0.614		df1	2	2		↑↑	0.102	0.109	0.104	0.076		df1	2	2		↑↑	0.09	-0.038	0.053	0.016
			df2	18847	18836		II			-0.034	-0.02	0.031	0.177	-0.08	-0.05		df2	18906	19011		II			-0.049	0.04	-0.023	-0.048	-0.233	-0.294		df2	33123	32624		↑↓			0.003	-0.032		df2	33269	32404		↑↓			-0.038	0.054
			p	0	0		III					0.066	0.199	-0.047	-0.031		p	0	0		III					0.026	-0.087	-0.182	-0.328		p	0	0								p	0	0
			𝜂2	0.001	0.005		IV							-0.113	-0.227		𝜂2	0.004	0.031		IV							-0.211	-0.247		𝜂2	0.002	0.002								𝜂2	0.001	0.001
				keystoneness (K)														similarity (Jsim)														K										Jsim
			Welch-test				Cohen's d values from Games-Howell post hoc test										Welch-test				Cohen's d values from Games-Howell post hoc test										Welch-test				Cohen's d values from Games-Howell post hoc test						Welch-test				Cohen's d values from Games-Howell post hoc test
				difference	average			II		III		IV		V				difference	average			II		III		IV		V				difference	average			↑↓		↓↓								↑↓		↓↓
			F	163.6	446.5			diff	avg	diff	avg	diff	avg	diff	avg		F	565.4				diff	avg	diff	avg	diff	avg	diff	avg		F	37.5	54.4			diff	avg	diff	avg		F	408.6				diff	avg	diff	avg
			df1	4	4		I	-0.117	-0.225	-0.122	-0.203	-0.005	-0.001	-0.253	-0.379		df1	4			I	-0.268		-0.084		-0.349		0.164			df1	2	2		↑↑	0.081	0.105	0.027	0.066		df1	2			↑↑	0.063		0.289
			df2	19511	19151		II			-0.007	0.019	0.116	0.221	-0.143	-0.163		df2	18734			II			0.182		-0.084		0.396			df2	33939	33841		↑↓			-0.053	-0.04		df2	32967			↑↓			0.227
			p	0	0		III					0.121	0.199	-0.134	-0.177		p	0			III					-0.263		0.237			p	0	0								p	0
			𝜂2	0.004	0.013		IV							-0.257	-0.372		𝜂2	0.017			IV							0.464			𝜂2	0.001	0.002								𝜂2	0.014

### Sheet:  Table S5. Games-Howell p h tes
						PRESENCE/ABSENCE APPROACH																INCREASING/DECREASING BIOMASS
		TLd								TLa								TLd								Tla
		mean diff.	SE	t	df	p	Cohen's d			mean diff.	SE	t	df	p	Cohen's d			mean diff.	SE	t	df	p	Cohen's d			mean diff.	SE	t	df	p	Cohen's d
	I vs II	0.132	0.004	24.01	50939	0	0.172		I vs II	0.417	0.003	93.63	63340	0	0.641		↑↑ vs ↑↓	0.106	0.005	14.21	24170	0	0.147		↑↑ vs ↑↓	-0.028	0.005	3.95	24030	0.00023	-0.041
	I vs III	0.27	0.005	39.08	21785	0	0.358		I vs III	0.07	0.004	11.85	23853	0	0.104		↑↑ vs ↓↓	-0.053	0.006	6.47	28855	0	-0.073		↑↑ vs ↓↓	-0.121	0.006	15.29	29562	0	-0.171
	I vs IV	0.108	0.007	11.59	8123	0	0.148		I vs IV	0.279	0.006	34.85	8536	0	0.423		↑↓ vs ↓↓	-0.159	0.005	23.9	40634	0	-0.216		↑↓ vs ↓↓	-0.094	0.005	14.5	39206	0	-0.132
	I vs V	-0.39	0.006	50.07	5640	0	-0.632		I vs V	0.782	0.006	89.95	5200	0	1.253
	II vs III	0.138	0.006	17.61	31437	0	0.176		II vs III	-0.347	0.004	54.71	28610	0	-0.557			BCd								Bca
	II vs IV	-0.023	0.007	2.31	10698	0.141141	-0.031		II vs IV	-0.138	0.006	16.6	9827	0	-0.228			mean diff.	SE	t	df	p	Cohen's d			mean diff.	SE	t	df	p	Cohen's d
	II vs V	-0.522	0.006	60.47	8285	0	-0.8		II vs V	0.365	0.006	40.63	5887	0	0.642		↑↑ vs ↑↓	0.003	0	16.48	28055	0	0.164		↑↑ vs ↑↓	0.002	0	20.15	26634	0	0.203
	III vs IV	-0.161	0.008	14.79	13499	0	-0.215		III vs IV	0.209	0.007	22.72	13414	0	0.331		↑↑ vs ↓↓	0.003	0	17.43	31355	0	0.192		↑↑ vs ↓↓	0.003	0	23.33	30331	0	0.259
	III vs V	-0.66	0.007	68.79	11194	0	-1.032		III vs V	0.712	0.007	72.66	8012	0	1.196		↑↓ vs ↓↓	0.001	0	3.2	40874	0.003952	0.029		↑↓ vs ↓↓	0.001	0	6.12	41322	0	0.055
	IV vs V	-0.499	0.008	43.4	10912	0	-0.812		IV vs V	0.503	0.008	44.99	9877	0	0.87
																		CCd								Cca
		BCd								BCa								mean diff.	SE	t	df	p	Cohen's d			mean diff.	SE	t	df	p	Cohen's d
		mean diff.	SE	t	df	p	Cohen's d			mean diff.	SE	t	df	p	Cohen's d		↑↑ vs ↑↓	0.002	0	3.65	24646	0.000779	0.037		↑↑ vs ↑↓	0.002	0	4.92	23889	2e-06	0.051
	I vs II	-0.003	0	21.23	60207	0	-0.147		I vs II	-0.005	0	59.59	66885	0	-0.403		↑↑ vs ↓↓	0.002	0	4.15	28532	9.8e-05	0.047		↑↑ vs ↓↓	0.003	0	6.52	27778	0	0.073
	I vs III	-0.001	0	6.64	23138	0	-0.059		I vs III	-0.003	0	25.67	24434	0	-0.224		↑↓ vs ↓↓	0	0	1	41883	0.573831	0.009		↑↓ vs ↓↓	0.001	0	2.51	42026	0.032574	0.023
	I vs IV	0	0	1.03	8001	0.84026	0.013		I vs IV	-0.001	0	4.54	8069	0	-0.059
	I vs V	-0.006	0	28.04	5295	0	-0.381		I vs V	-0.007	0	50.53	5386	0	-0.672			Dd								Da
	II vs III	0.001	0	8.63	28926	0	0.088		II vs III	0.002	0	17.64	27968	0	0.18			mean diff.	SE	t	df	p	Cohen's d			mean diff.	SE	t	df	p	Cohen's d
	II vs IV	0.003	0	11.18	9177	0	0.158		II vs IV	0.004	0	23.21	8768	0	0.336		↑↑ vs ↑↓	0.015	0.011	1	24517	0.576832	0.01		↑↑ vs ↑↓	0.062	0.01	4.37	23935	3.7e-05	0.045
	II vs V	-0.004	0	15.62	6270	0	-0.237		II vs V	-0.003	0	18.22	5985	0	-0.285		↑↑ vs ↓↓	-0.017	0.011	1.08	27955	0.526637	-0.012		↑↑ vs ↓↓	0.096	0.011	6.19	28090	0	0.07
	III vs IV	0.001	0	4.82	12008	1.4e-05	0.072		III vs IV	0.002	0	10.7	11547	0	0.161		↑↓ vs ↓↓	-0.032	0.009	2.49	42669	0.033954	-0.022		↑↓ vs ↓↓	0.034	0.009	2.75	41574	0.016449	0.025
	III vs V	-0.005	0	20.12	8736	0	-0.323		III vs V	-0.005	0	28.26	8457	0	-0.458
	IV vs V	-0.006	0	20.53	10782	0	-0.388		IV vs V	-0.006	0	31.82	10816	0	-0.6			Nprey								Nprey
																		mean diff.	SE	t	df	p	Cohen's d			mean diff.	SE	t	df	p	Cohen's d
		CCd								CCa							↑↑ vs ↑↓	0.13	0.009	9.91	24746	0	0.102		↑↑ vs ↑↓	0.109	0.007	10.46	23700	0	0.109
		mean diff.	SE	t	df	p	Cohen's d			mean diff.	SE	t	df	p	Cohen's d		↑↑ vs ↓↓	0.134	0.01	9.31	28804	0	0.104		↑↑ vs ↓↓	0.077	0.008	6.77	28050	0	0.076
	I vs II	0.005	0	14.69	52113	0	0.105		I vs II	-0.021	0	66.86	54006	0	-0.474		↑↓ vs ↓↓	0.004	0.008	0.35	41562	0.936039	0.003		↑↓ vs ↓↓	-0.032	0.006	3.51	41282	0.001322	-0.032
	I vs III	0.002	0	5.54	22119	0	0.05		I vs III	-0.016	0	39.96	22304	0	-0.362
	I vs IV	0	0	0.11	8172	0.999966	0.001		I vs IV	-0.014	0	23.97	8080	0	-0.308			Npred								Npred
	I vs V	-0.001	0	2.11	4860	0.217311	-0.033		I vs V	-0.032	0	44.84	4782	0	-0.713			mean diff.	SE	t	df	p	Cohen's d			mean diff.	SE	t	df	p	Cohen's d
	II vs III	-0.003	0	5.44	31350	0	-0.055		II vs III	0.005	0	10.97	30601	0	0.11		↑↑ vs ↑↓	0.134	0.011	8.72	24861	0	0.09		↑↑ vs ↑↓	-0.046	0.009	3.67	23318	0.000723	-0.038
	II vs IV	-0.005	0	7.9	10612	0	-0.105		II vs IV	0.007	0	12.19	10066	0	0.165		↑↑ vs ↓↓	0.078	0.012	4.69	28032	8e-06	0.053		↑↑ vs ↓↓	0.019	0.01	1.39	27997	0.346109	0.016
	II vs V	-0.006	0.001	8.83	5895	0	-0.139		II vs V	-0.011	0.001	14.41	5566	0	-0.237		↑↓ vs ↓↓	-0.057	0.01	4.2	43037	7.8e-05	-0.038		↑↓ vs ↓↓	0.066	0.008	5.99	40769	0	0.054
	III vs IV	-0.002	0	3.41	13412	0.005937	-0.05		III vs IV	0.002	0	3.72	12891	0.001905	0.055
	III vs V	-0.004	0.001	4.94	7278	0	-0.084		III vs V	-0.015	0.001	20	6828	0	-0.347			Kd								Ka
	IV vs V	-0.002	0.001	1.76	9225	0.398386	-0.034		IV vs V	-0.018	0.001	20.52	9004	0	-0.403			mean diff.	SE	t	df	p	Cohen's d			mean diff.	SE	t	df	p	Cohen's d
																	↑↑ vs ↑↓	0.231	0.02	8.01	26338	0	0.081		↑↑ vs ↑↓	0.181	0.012	10.4	26161	0	0.105
		Dd								Da							↑↑ vs ↓↓	0.076	0.022	2.45	28859	0.037978	0.027		↑↑ vs ↓↓	0.11	0.013	5.86	28981	0	0.066
		mean diff.	SE	t	df	p	Cohen's d			mean diff.	SE	t	df	p	Cohen's d		↑↓ vs ↓↓	-0.155	0.018	5.97	43632	0	-0.053		↑↓ vs ↓↓	-0.07	0.011	4.49	43192	2.1e-05	-0.04
	I vs II	0.077	0.007	7.4	53033	0	0.053		I vs II	-0.512	0.007	53.59	56196	0	-0.377
	I vs III	-0.066	0.009	5.2	23210	0	-0.046		I vs III	-0.485	0.008	40.49	23331	0	-0.36			Jsim
	I vs IV	-0.079	0.013	4.39	8209	0	-0.056		I vs IV	-0.394	0.012	23.22	8247	0	-0.292			mean diff.	SE	t	df	p	Cohen's d
	I vs V	-0.148	0.015	6.94	4885	0	-0.106		I vs V	-0.877	0.015	41.78	4844	0	-0.649		↑↑ vs ↑↓	0.007	0.001	6.16	25509	0	0.063
	II vs III	-0.143	0.01	9.99	32694	0	-0.099		II vs III	0.027	0.009	2	31124	0.263761	0.02		↑↑ vs ↓↓	0.036	0.001	26.39	32060	0	0.289
	II vs IV	-0.156	0.014	8.14	10545	0	-0.108		II vs IV	0.117	0.013	6.54	10143	0	0.088		↑↓ vs ↓↓	0.029	0.001	24.75	36070	0	0.227
	II vs V	-0.225	0.016	10.07	5891	0	-0.159		II vs V	-0.365	0.015	16.78	5589	0	-0.275
	III vs IV	-0.013	0.014	0.65	12731	0.966348	-0.01		III vs IV	0.091	0.014	4.69	12788	0	0.069
	III vs V	-0.082	0.017	3.52	6977	0.004007	-0.061		III vs V	-0.392	0.016	17.09	6767	0	-0.297
	IV vs V	-0.069	0.019	2.59	9272	0.072336	-0.051		IV vs V	-0.483	0.018	18.63	8987	0	-0.366
		Nprey_d								Nprey_a
		mean diff.	SE	t	df	p	Cohen's d			mean diff.	SE	t	df	p	Cohen's d
	I vs II	-0.047	0.006	5.11	54826	0	-0.036		I vs II	-0.13	0.005	18.98	57043	0	-0.133
	I vs III	-0.089	0.008	7.97	23350	0	-0.071		I vs III	-0.149	0.006	17.48	23776	0	-0.154
	I vs IV	-0.007	0.011	0.45	8200	0.991288	-0.006		I vs IV	0.04	0.009	3.19	8200	0.012345	0.04
	I vs V	-0.147	0.014	7.6	4867	0	-0.117		I vs V	-0.178	0.011	11.79	4858	0	-0.182
	II vs III	-0.043	0.009	3.41	31889	0.005918	-0.034		II vs III	-0.019	0.007	2	31361	0.264257	-0.02
	II vs IV	0.039	0.012	2.3	10232	0.146154	0.031		II vs IV	0.17	0.009	12.94	9925	0	0.177
	II vs V	-0.1	0.014	4.98	5722	0	-0.08		II vs V	-0.048	0.011	3.06	5573	0.018853	-0.05
	III vs IV	0.082	0.013	4.48	12606	0	0.066		III vs IV	0.189	0.01	13.41	12343	0	0.199
	III vs V	-0.058	0.015	2.72	6855	0.051594	-0.047		III vs V	-0.029	0.012	1.76	6692	0.397644	-0.031
	IV vs V	-0.14	0.017	5.78	9202	0	-0.113		IV vs V	-0.218	0.013	11.59	9156	0	-0.227
		Npred_d								Npred_a
		mean diff.	SE	t	df	p	Cohen's d			mean diff.	SE	t	df	p	Cohen's d
	I vs II	-0.087	0.007	8.26	54906	0	-0.058		I vs II	-0.382	0.006	47.2	59459	0	-0.328
	I vs III	-0.16	0.009	11.89	22730	0	-0.107		I vs III	-0.336	0.007	31.81	23328	0	-0.283
	I vs IV	-0.121	0.013	6.45	8182	0	-0.082		I vs IV	-0.434	0.01	30.59	8454	0	-0.375
	I vs V	-0.416	0.015	19.57	4950	0	-0.293		I vs V	-0.699	0.012	41.47	4986	0	-0.614
	II vs III	-0.072	0.011	4.83	30841	0	-0.049		II vs III	0.046	0.008	3.97	29535	0.00069	0.04
	II vs IV	-0.034	0.014	1.71	10180	0.42884	-0.023		II vs IV	-0.053	0.011	3.54	10138	0.003727	-0.048
	II vs V	-0.329	0.016	14.77	5917	0	-0.233		II vs V	-0.317	0.012	18.19	5709	0	-0.294
	III vs IV	0.038	0.015	1.77	12970	0.392559	0.026		III vs IV	-0.098	0.012	6	13510	0	-0.087
	III vs V	-0.257	0.017	10.81	7443	0	-0.182		III vs V	-0.363	0.013	19.39	7362	0	-0.328
	IV vs V	-0.295	0.019	10.85	9623	0	-0.211		IV vs V	-0.265	0.015	12.61	9259	0	-0.247
		Kd								Ka
		mean diff.	SE	t	df	p	Cohen's d			mean diff.	SE	t	df	p	Cohen's d
	I vs II	-0.309	0.013	17.19	65222	0	-0.117		I vs II	-0.357	0.008	33.14	65970	0	-0.225
	I vs III	-0.325	0.016	14.32	25816	0	-0.122		I vs III	-0.33	0.01	23.63	25236	0	-0.203
	I vs IV	-0.013	0.025	0.36	8259	0.996309	-0.005		I vs IV	-0.002	0.016	0.07	8032	0.999996	-0.001
	I vs V	-0.612	0.022	20.11	5649	0	-0.253		I vs V	-0.576	0.015	28.01	5315	0	-0.379
	II vs III	-0.016	0.017	0.65	30250	0.967138	-0.007		II vs III	0.027	0.01	1.84	29269	0.351726	0.019
	II vs IV	0.296	0.026	8.16	9190	0	0.116		II vs IV	0.356	0.016	15.24	8773	0	0.221
	II vs V	-0.303	0.022	9.6	6514	0	-0.143		II vs V	-0.219	0.015	10.34	5926	0	-0.163
	III vs IV	0.312	0.027	8.03	11516	0	0.121		III vs IV	0.328	0.018	13.16	11071	0	0.199
	III vs V	-0.288	0.024	8.34	8743	0	-0.134		III vs V	-0.246	0.016	10.73	7892	0	-0.177
	IV vs V	-0.599	0.031	13.68	10876	0	-0.257		IV vs V	-0.575	0.021	19.69	10776	0	-0.372
		Jsim
		mean diff.	SE	t	df	p	Cohen's d
	I vs II	-0.03	0.001	39.39	65533	0	-0.268
	I vs III	-0.01	0.001	9.42	23132	0	-0.084
	I vs IV	-0.039	0.001	30.58	9130	0	-0.349
	I vs V	0.024	0.002	9.27	4540	0	0.164
	II vs III	0.02	0.001	17.65	26841	0	0.182
	II vs IV	-0.008	0.001	6.29	10535	0	-0.084
	II vs V	0.054	0.002	20.8	4716	0	0.396
	III vs IV	-0.028	0.001	18.72	15782	0	-0.263
	III vs V	0.034	0.002	12.56	5523	0	0.237
	IV vs V	0.063	0.002	22.38	6036	0	0.464

### Sheet: Table S6 Chi square (S or U)
	IOP-II	PP	IGPred	IGPrey	IG(Pred+Prey)	TRC	EXC	APPC	T+E	T+A	E+A	T+E+A	>2steps
	I1 success (%)	56	49.5	54.7	54.5	77	57.1	71.6	55.2	77.7	55.8	53.8	72.7
	I2 success (%)	44	50.5	45.3	45.5	23	42.9	28.4	44.8	22.3	44.2	46.2	27.3
	Proportion tests:
	N	2672	1308	655	323	4195	3850	2825	863	866	1062	195	9857
	𝜒2	145.6	180.3	45.1	22.9	190.5	171	27.6	54.8	45	59.8	15.3	144.3
	df	1	1	1	1	1	1	1	1	1	1	1	1
	p	1.62577e-33	4.12649e-41	1.83747e-11	1.73715e-06	2.46932e-43	4.525e-39	1.50743e-07	1.36852e-13	2.01358e-11	1.02711e-14	9.36849e-05	3.03879e-33
	Cohen's 𝜔:	0.23	0.37	0.26	0.27	0.21	0.21	0.1	0.25	0.23	0.24	0.28	0.12
	𝜒2 test for independence:
	𝜒2:	1097.5
	df	11
	p	1.91878e-228
	Cramer's V:	0.2
	N_total	28671
	IOP-III	PP	IGPred	IGPrey	IG(Pred+Prey)	TRC	EXC	APPC	T+E	T+A	E+A	T+E+A	>2steps
	I1 success (%)	84.8	68.4	91.8	91.3	92.9	62.6	83.4	72.6	96.8	65.1	87.2	86.5
	I2 success (%)	15.2	31.6	8.2	8.7	7.1	37.4	16.6	27.4	3.2	34.9	12.8	13.5
	Proportion tests:
	N	882	655	208	208	1975	3245	1469	471	405	875	117	4587
	𝜒2	12.7	55.1	18.2	16.7	205.8	614.8	10.6	16.1	71.4	120.7	3.8	121.3
	df	1
	p	0.000358	1.13709e-13	2.00568e-05	4.29677e-05	1.14714e-46	9.90868e-136	0.00116	6.10414e-05	2.97944e-17	4.41327e-28	0.052	3.24453e-28
	Cohen's 𝜔:	0.12	0.29	0.3	0.28	0.32	0.44	0.08	0.18	0.42	0.37	0.18	0.16
	𝜒2 test for independence:
	𝜒2:	1255.6
	df	11
	p	1.68273e-262
	Cramer's V:	0.29
	N_total	15097
	IOP-I	PP	IGPred	IGPrey	IG(Pred+Prey)	TRC	EXC	APPC	T+E	T+A	E+A	T+E+A	>2steps
	I1↑-I2↓	17.8	16.8	35.2	47.8	75.7	52.5	59	78.8	72.8	49.8	72.9	51.3
	I1↓-I2↑	82.2	83.2	64.8	52.2	24.3	47.5	41	21.2	27.2	50.2	27.1	48.7
	Proportion tests:
	N	4719	1976	1404	874	4822	3932	2783	1368	1022	2239	417	7279
	𝜒2	1959.7	871.1	123.3	1.7	1271.4	9.6	89.5	453.9	212.5	0	87.5	4.7
	df	1
	p	0	1.85739e-191	1.22368e-28	0.198663	1.87771e-278	0.00197597	3.10985e-21	1.01853e-100	3.94918e-48	0.882394	8.49466e-21	0.0301296
	Cohen's 𝜔:	0.64	0.66	0.3	0.04	0.51	0.05	0.18	0.58	0.46	0	0.46	0.03
	𝜒2 test for independence:
	𝜒2:	5084.7
	df	11
	p	0
	Cramer's V:	0.39
	N_total	32835

### Sheet: Table S7. Welch t-test
	IOP-II and -III		TL	BC	CC	D	Nprey	Npred	K		biomass-changes		TL	BC	CC	D	Nprey	Npred	K
	II-s vs II-u	t	-118.9	71.26	65.1	63.96	19.5	53.7	35.1		I1↑ vs I2↓	t	-116.5	39.6	22.63	26.8	-68.9	89.3	-32.58
		df	50039	45888	57306	56918	56849	55614	9977			df	32654	30411	32814	32815	30556	31793	20796
		p	<0.001	<0.001	<0.001	<0.001	<0.001	<0.001	<0.001			p	<0.001	<0.001	<0.001	<0.001	<0.001	<0.001	<0.001
		Cohen's d	-0.99	0.595	0.54	0.53	0.16	0.45	0.29			Cohen's d	-1.29	0.44	0.25	0.3	-0.76	0.98	-0.36
	III-s vs III-u	t	-123.9	41.5	14.4	19.2	30.1	45.8	-0.5		I1↓ vs I2↑	t	-103.11	23.26	14.06	-11.66	-76.4	85.14	-30.5
		df	26989	27231	30097	30158	29945	28943	30190			df	32824	32194	32841	32796	30843	31793	22834
		p	<0.001	<0.001	<0.001	<0.001	<0.001	<0.001	0.6			p	<0.001	<0.001	<0.001	<0.001	<0.001	<0.001	<0.001
		Cohen's d	-1.43	0.48	0.165	0.22	-0.35	0.53	0.006			Cohen's d	-1.14	0.26	0.15	-0.13	-0.84	0.94	-0.34
	II-s vs III-s	t	54.3	-8.2	9.85	13.9	27.04	-6.2	11.8		I1↑ vs I1↓	t	-6.15	-10.76	0.85	-2.1	-4.43	0.74	-0.84
		df	31578	29414	29804	31743	34437	30356	33939			df	32827	32450	32832	32833	32829	32832	32747
		p	<0.001	<0.001	<0.001	<0.001	<0.001	<0.001	<0.001			p	<0.001	<0.001	0.4	0.04	<0.001	0.46	0.4
		Cohen's d	0.54	-0.08	0.1	0.14	0.26	-0.06	0.11			Cohen's d	-0.07	-0.12	0.01	-0.02	-0.05	0.008	0.009
	II-u vs III-u	t	28.01	-19.5	-27.4	-17.9	-23.6	1.12	-16.3		I2↑ vs I2↓	t	6.35	-10.76	-7.9	-11.7	-10.1	-4.12	4.12
		df	30413	24837	30637	30316	29382	31235	24376			df	32802	32450	32819	32796	32831	32832	32130
		p	<0.001	<0.001	<0.001	<0.001	<0.001	0.26	<0.001			p	<0.001	<0.001	<0.001	<0.001	<0.001	<0.001	<0.001
		Cohen's d	0.28	-0.21	-0.28	-0.18	-0.24	0.01	-0.18			Cohen's d	0.07	-0.28	-0.09	-0.13	-0.11	-0.045	0.045
	|Cohen's d|
	<0.2	negligible
	<0.5	small
	<0.8	medium
	>0.8	large
	white:	not significant
